# Epistemic uncertainty challenges aging clock reliability in predicting rejuvenation effects

**DOI:** 10.1101/2023.12.01.569529

**Authors:** Dmitrii Kriukov, Ekaterina Kuzmina, Evgeniy Efimov, Dmitry V. Dylov, Ekaterina E. Khrameeva

**Affiliations:** Skolkovo Institute of Science and Technology, Moscow, Russia; Artificial Intelligence Research Institute, Moscow, Russia

**Keywords:** Rejuvenation, cell reprogramming, epistemic uncertainty, epigenetic aging clocks, dataset shift, DNA methylation

## Abstract

Epigenetic aging clocks have been widely used to validate rejuvenation effects during cellular reprogramming. However, these predictions are unverifiable because the true biological age of reprogrammed cells remains unknown. We present an analytical framework to consider rejuvenation predictions from the uncertainty perspective. Our analysis reveals that the DNA methylation profiles across reprogramming are poorly represented in the aging data used to train clock models, thus introducing high epistemic uncertainty in age estimations. Moreover, predictions of different published clocks are inconsistent, with some even suggesting zero or negative rejuvenation. While not questioning the possibility of age reversal, we show that the high clock uncertainty challenges the reliability of rejuvenation effects observed during in vitro reprogramming before pluripotency and throughout embryogenesis. Conversely, our method reveals a significant age increase after in vivo reprogramming. We recommend including uncertainty estimation in future aging clock models to avoid the risk of misinterpreting the results of biological age prediction.
