## Supplementary material for "Epistemic uncertainty challenges aging clock reliability in predicting rejuvenation effects": Supplemetary Table 1 - Utilized datasets

### Sheet: Utilized datasets
GEO accession number	First author	Year	Species	Number of samples (used in the present study)	Tissue type (used in the present study)	Gender	Strain	DNAm profiling platform	Comment	Dataset URL
GSE90124	L. Roos	2017	Homo sapiens	322	Skin	Female	-	Illumina HumanMethylation450 BeadChip	All human aging skin DNAm samples from this dataset were used in the present study.	https://www.ncbi.nlm.nih.gov/geo/query/acc.cgi?acc=GSE90124
GSE51954	A. R. Vandiver	2015	Homo sapiens	78	Skin (Dermis, Epidermis)	Male, Female	-	Illumina HumanMethylation450 BeadChip	All human aging skin (dermis and epidermis) DNAm samples from this dataset were used in the present study.	https://www.ncbi.nlm.nih.gov/geo/query/acc.cgi?acc=GSE51954
GSE54848	M. Ohnuki	2014	Homo sapiens	30	Fibroblasts and iPSCs	-	-	Illumina HumanMethylation450 BeadChip	All human fibroblast reprogramming DNAm samples from this dataset were used in the present study.	https://www.ncbi.nlm.nih.gov/geo/query/acc.cgi?acc=GSE54848
GSE165179	D.Gill	2022	Homo sapiens	17	Fibroblasts and iPSCs	-	-	Infinium MethylationEPIC	Only particular groups of DNAm samples from the dataset were used in the present study, namely: Intact fibroblasts, Transient reprogramming intermediate at different days, and iPSC.	https://www.ncbi.nlm.nih.gov/geo/query/acc.cgi?acc=GSE165179
GSE120132	M. J. Thompson	2018	Mus musculus	30, 50	Liver, Blood	Male, Female	C57BL/6J	Illumina HiSeq (RRBS)	Subset of aging liver and blood DNAm samples from this dataset were used in the present study.	https://www.ncbi.nlm.nih.gov/geo/query/acc.cgi?acc=GSE120132
GSE121141	M. V. Meer	2018	Mus musculus	20	Liver	Male	C57BL/6	HiSeq X Ten (RRBS)	Subset of aging liver DNAm samples from this dataset were used in the present study.	https://www.ncbi.nlm.nih.gov/geo/query/acc.cgi?acc=GSE121141
GSE60334	G. Auclair	2014	Mus musculus	10	Embryonic tissues (blastocyst, epiblast, whole embryos)	Male, Female, Mixed	C57BL/6J	Illumina HiSeq (RRBS)	Intact embryonic samples between days 3.5 and 10.5 of gestation were used in the present study.	https://www.ncbi.nlm.nih.gov/geo/query/acc.cgi?acc=GSE60334
GSE156557	D. Chondronasiou	2022	Mus musculus	15	Liver	Female	I4F-B	Illumina HiSeq (RRBS)	Subset of control liver DNAm samples of different ages and OSKM transiently reprogrammed liver DNAm samples from this dataset were used in the present study.	https://www.ncbi.nlm.nih.gov/geo/query/acc.cgi?acc=GSE156557
