## Supplementary material for "Epistemic uncertainty challenges aging clock reliability in predicting rejuvenation effects": Supplemetary Table 2 - Train-Test pairs of datasets

### Sheet: Train-Test pairs
Training dataset	Testing dataset	Clock model	Number of sites intersected between the two datasets and the clocks relatively to the number of clock sites	Appear in figures of the present study
Roos et. al., 2017 (aging human skin)	Roos et. al., 2017 (aging human skin)	Horvath's skin clocks	389/391	2c-e, 4c-d, S4a
Roos et. al., 2017 (aging human skin)	Vandiver et. al., 2015 (aging human skin)	Horvath's skin clocks	389/391	2f-h
Roos et. al., 2017 (aging human skin)	Ohnuki et. al., 2014 (in vitro human fibroblast reprogramming)	Horvath's skin clocks	389/391	2i-k, 3d, 4e, 5c
Roos et. al., 2017 (aging human skin)	Gill et. al., 2022 (in vitro human fibroblast reprogramming)	Horvath's skin clocks	389/391	5d, S1a-c, S3a, S2c
Combined Thompson and Meer (aging mouse liver)	Chondronasiou et. al., 2022 (in vivo reprogrammed and control mouse liver)	de novo Lasso clocks	22/22	3f, 5e, S1g-i, S3d
Combined Thompson and Meer (aging mouse liver)	Combined Thompson and Meer (aging mouse liver)	de novo Lasso clocks	22/22	S4b
Thompson et. al., 2018 (aging mouse blood)	Thompson et. al., 2018 (aging mouse blood)	Thompson's multi-tissue clocks	348/582 (same as in case of embryogenesis)	S3e, S4c
Thompson et. al., 2018 (aging mouse blood)	Auclair et. al., 2014 (mouse embryogenesis)	Thompson's multi-tissue clocks	348/582	5f, S1j-l, S3f
Thompson et. al., 2018 (aging mouse liver)	Meer et. al., 2018 (aging mouse liver)	Thompson's multi-tissue clocks	300/582	S1d-f, S3b
Meer et. al., 2018 (aging mouse liver)	Thompson et. al., 2018 (aging mouse liver)	Thompson's multi-tissue clocks	300/582	S3c
