## Supplementary material for "Epistemic uncertainty challenges aging clock reliability in predicting rejuvenation effects": Supplemetary Table 3 - Lasso clock coefficients

	coef
chr5_64753583	4.703122952963888
chr5_137740653	3.8522584135001594
chr1_58306307	2.746350731909388
chr17_14094815	0.8274799390665142
chr3_38603367	-0.7786797639990221
chr3_50991274	-0.5808554123943946
chr4_63352487	0.915229641571721
chr11_62576551	-0.9227662228211871
chr11_62576640	-0.08910071268884646
chr11_79725292	2.1705548525633622
chr6_116136420	-1.9505164796344379
chr2_126521987	-9.136424264653677
chr9_116085703	-10.912605605616829
chr8_77609595	5.4454932573810515
chr8_122630366	4.692038398382261
chr14_73178261	4.417219702847808
chr14_77871474	-3.1137728934768587
chr12_50112452	-5.448753307797551
chr12_71321003	2.021105982667942
chr10_17334460	1.1590442829404228
chr10_106957874	-10.040732855042876
chr15_11383958	-7.603056469415544
